# Human papillomavirus type 16 circular RNA is barely detectable for the claimed transformation activity

**DOI:** 10.1101/2021.09.22.449294

**Authors:** Lulu Yu, Zhi-Ming Zheng

## Abstract

The human papillomavirus type 16 (HPV16) E7 oncoprotein plays an essential role in cervical carcinogenesis and is encoded predominantly by a viral E6*I mRNA through alternative RNA splicing of a p97 promoter-transcribed bicistronic E6E7 pre-mRNA. Recently, Zhao et al. detected the HPV16 circular RNA circE7, which is generated aberrantly through backsplicing of the E6E7 pre-mRNA from two HPV16-positive cervical cancer cell lines, CaSki and SiHa. Based on their findings that HPV16 E7 was translated from circE7 and knockdown of circE7 in CaSki cells led to reduction of E7 oncoprotein, cell proliferation, and xenograft tumor formation, the authors claimed that circE7 is functionally important in cell transformation. We believe, however, that the reported circE7 function is overstated. We found that circE7 in CaSki cells is only 0.4 copy per cell and determine that the claimed circE7 function in the published report was resulted from off-targeting viral E7 linear mRNAs by their circE7 small interfering RNAs.
