## Supplemental table 1 for "Human papillomavirus type 16 circular RNA is barely detectable for the claimed transformation activity"

### Sheet: TableS1
Supplemental Table S1. DNA oligos, siRNA, and TaqMan probes used in the study
HPV16-specific DNA oligos
Name	Sequence (5'-3')	Genome position (HPV16REF)	Orientation
oZMZ237	GTTTCAGGACCCACAGGAGC	106-125	Forward
oLLY405	ACTCTACGCTTCGGTTGTGC	746-765	Forward
oZMZ212	GATCAGTTGTCTCTGGTTGC	625-606	Backward
Human-specific GAPDH DNA oligos
Name	Sequence (5'-3')	Genome position (hg38)	Orientation
oZMZ269	GTCATCAATGGAAATCCCATCACC	chr12:6536756-6536779	Forward
oZMZ270	TGAGTCCTTCCACGATACCAAA	chr12:6537388-6537367	Backward
Synthetic siRNA duplex for knockdown of the circE7 and total E7
Name	Sequence (5'-3')	Genome position (HPV16REF)	Orientation
si-circE7-1	UGAUCCUGCAG/GUGUAUUAdTdT	870-880/409-416	Forward
	UAAUACAC/CUGCAGGAUCAdTdT		Backward
si-circE7-2	GCUGAUCCUGCAG/GUGUAUUAdTdT	868-880/409-416	Forward
	UAAUACAC/CUGCAGGAUCAGCdTdT		Backward
si-E7	GCACACACGUAGACAUUCGdTdT	773-791	Forward
	CGAAUGUCUACGUGUGUGCdTdT		Backward
Primer sequence and TaqMan probe for detection of HPV16 circE7, E6*I, E6*II , E6 and human lnc-FANCI-2 by RT-qPCR and ddPCR
circE7 sequence (5'-3')	Genome position (HPV16REF)	Orientation
CTACCATGGCTGATCCTGC	860-878	Forward
TCAGGACACAGTGGCTTTTGACAGT	441-417	TaqMan probe
TTGTCCAGATGTCTTTGCTTTTC	465-433	Backward
E6E7 sequence (5'-3')	Genome position (HPV16REF)	Orientation	oligo name
GTTTCAGGACCCACAGGAGC	106-125	Forward	oZMZ237
CAGTAACTGTTGCTTGCAGTACACACATTCTA	217-186	TaqMan Probe
GCTTTTGACAGTTAATACACCTCACGT	428-409/226-220	Backward (HPV16 E6*I)	oMA233
ACGTGTTCTTGATGATCTCACGT	541-522/226-220	Backward (HPV16 E6*II)	oMA214
GAAAAGCAAAGTCATATACCTCACGT	245-220	Backward (HPV16 E6)	oMA213
lnc-FANCI-2 sequence (5'-3')	Genome position (hg38)	Orientation	oligo name
ACAGCCACCAGCATCTCTC	chr15:89389411-89389429	Forward	oJFX07
TGAAGTGAAGTATGATCGGACAGCCTC	chr15:89395037-89395063	TaqMan Probe
CCACAATTCCTCTGTCTCCATT	chr15:89395102-89395081	Backward	oJFX08
